# EWSR1::ATF1 hyperactivation via TRIM11 depletion triggers lethal metabolic rewiring in clear cell sarcoma

**DOI:** 10.64898/2026.11.06.764260

**Authors:** Wenxin Chao, Kilian Bales, Kamini Kaushal, Laura Mayerhofer, Julien Picotto, Akanksha Farswan, Christopher Davies, Dawid Krzeciesa, Susanne Grunewald, Francisco Yanqui-Rivera, Nicola Biondi, Liang Chen, Adarsh Raveendran, Anushka Deshpande, Kwang Seok Lee, Martin Schneider, Dario Frey, Shiva Ahmadi, Mohamad Saoud, Michael Buettner, Karsten Richter, Michelle Neßling, Claudia Scholl, Stefan Fröhling, Ashraf Yusuf Rangrez, Kevin Jones, Sumathi Vaiyapuri, Daniel Hughes, Sandra Strauss, Gunhild Mechtersheimer, Christiane A. Opitz, Nischalan Pillay, Mikolaj Slabicki, Sebastian Bauer, Priya Chudasama

## Abstract

Clear cell sarcoma (CCS) is an ultra-rare and aggressive soft tissue sarcoma driven by the EWSR1::ATF1 fusion oncoprotein. Currently, no effective and well-tolerated treatment options are available to CCS patients. Direct inhibition of fusion transcription factors is precluded by the absence of defined ligand-binding pockets, whereas their abundance is under the control of the ubiquitin-proteasome system (UPS), offering an alternative avenue for biology-guided treatment. Here we show the abundance of EWSR1::ATF1 is tightly regulated by the UPS, and that release of this constraint is lethal to CCS cells. A reporter-based CRISPR/Cas9 knockout screen of UPS components identified TRIM11 as an E3 ligase that regulates turnover of EWSR1::ATF1, which it recognises as a neosubstrate without altering wild-type EWSR1 or ATF1. Depletion of TRIM11 increased nuclear fusion protein abundance, amplified the fusion-driven transcriptional programs and reduced viability. Proteomic analysis identified the cataplerotic enzyme phosphoenolpyruvate carboxykinase 1 (PCK1), a direct EWSR1::ATF1 target, as the key mediator of lethal effects of fusion hyperactivation. Extracellular flux analysis, isotope tracing and quantitative metabolomics revealed excessive cataplerotic carbon withdrawal and impaired oxidative phosphorylation as the underlying mechanism. In patient tumors, high PCK1 expression associated with metastatic transcriptome programs and disease presentation, as well as shorter survival. Taken together, we report that hyperactivation of EWSR1::ATF1 opens a metabolic vulnerability, establishing TRIM11 as an actionable dependency and PCK1 as a candidate prognostic biomarker in CCS.
