## Supplementary Table 1 for "EWSR1::ATF1 hyperactivation via TRIM11 depletion triggers lethal metabolic rewiring in clear cell sarcoma"

### Sheet: Sheet1
Gene	logFC	p_value	FDR
DCAF7	-1.35024	1.68302945302568e-05	0.002
FBXW7	1.57438	1.68302945302568e-05	0.002
RNF216	3.13854	1.68302945302568e-05	0.002
TRIM11	2.79883	1.68302945302568e-05	0.002
USP24	-1.21693	1.68302945302568e-05	0.002
USP7	2.67723	1.68302945302568e-05	0.002
ZBTB18	-0.947883	2.80504908836132e-05	0.00285714
EP300	0.991989	0.000190743	0.017
TLE2	0.798527	0.000740533	0.0586667
VHL	-0.746863	0.00124264	0.0886
CUL1	1.07109	0.00360168	0.233455
TRIM8	0.982707	0.00402525	0.239167
ANAPC10	-0.50295	0.00475456	0.260769
CDC27	-0.596988	0.00636185	0.266824
ELOB	-0.767519	0.0054418	0.266824
HUWE1	-0.885497	0.00603366	0.266824
RNF111	0.670573	0.00611781	0.266824
BFAR	0.868363	0.0110519	0.375238
OTUD5	-0.745818	0.0103478	0.375238
PRPF19	-0.691121	0.00960449	0.375238
TRIM27	-0.795697	0.0106003	0.375238
HECW1	0.850893	0.0154698	0.436
TMF1	-0.54952	0.015209	0.436
TRIM33	-0.804573	0.015899	0.436
UBE2E1	-0.798788	0.0146648	0.436
UBE2M	-0.526793	0.015021	0.436
JOSD1	1.04888	0.0253661	0.502389
NUP43	0.544691	0.0233633	0.502389
OTUD7B	-0.652076	0.0241655	0.502389
RWDD3	-0.894386	0.021798	0.502389
SIAH1	0.707132	0.0247293	0.502389
UBE2C	1.32364	0.025195	0.502389
UBE2N	1.42912	0.0206059	0.502389
UNKL	0.808385	0.0190547	0.502389
USP40	-0.733465	0.0197504	0.502389
ZFP91	-0.763435	0.0233408	0.502389
DCAF10	0.582875	0.038331	0.513148
E4F1	0.853413	0.0354811	0.513148
FEM1B	0.649006	0.0384628	0.513148
HERC6	-0.660283	0.038864	0.513148
KLHL22	0.901335	0.0331641	0.513148
KLHL7	0.573518	0.0382721	0.513148
LNX1	-0.771223	0.0340477	0.513148
MKRN1	0.650222	0.0291865	0.513148
PIAS2	0.846232	0.0296269	0.513148
PPIL2	1.0287	0.0314979	0.513148
RACK1	0.591301	0.0329537	0.513148
RNF11	-1.08187	0.0344684	0.513148
SPOP	-0.348966	0.0324151	0.513148
USP15	0.814476	0.035223	0.513148
USP32	-0.294102	0.0332034	0.513148
USP34	0.734222	0.0369565	0.513148
ZMIZ2	0.488778	0.031885	0.513148
ZNRF3	0.668155	0.0335596	0.513148
ANAPC13	0.7076	0.0397139	0.514836
RPL24	-0.659599	0.0406788	0.517929
FBXO7	0.52705	0.0428219	0.535649
RNF38	1.15033	0.0443731	0.545483
FBXL6	-0.769691	0.0465273	0.562271
FBXO11	0.407824	0.0512342	0.580762
TRIM65	-0.628073	0.049986	0.580762
USP10	0.60224	0.0507518	0.580762
USP37	-0.487014	0.0513156	0.580762
ARNT	-0.619543	0.0557027	0.611015
CYLD	-0.409956	0.0550463	0.611015
ARIH1	-0.376154	0.0659579	0.618789
ASB2	-0.283202	0.0585582	0.618789
FBXO4	0.809708	0.0619467	0.618789
KBTBD2	0.473902	0.0656438	0.618789
MDM4	-0.317993	0.0651108	0.618789
NEURL1	-0.475296	0.0620421	0.618789
NOSIP	0.57307	0.064317	0.618789
TRIM23	-0.728706	0.0659579	0.618789
TRIM9	-0.523294	0.0612707	0.618789
UBE2F	0.8158	0.0642468	0.618789
USP9X	-0.217942	0.059195	0.618789
FBXL14	0.50532	0.0671781	0.622052
RMND5B	-0.394152	0.0681992	0.62341
AIRE	0.426858	0.0756297	0.631674
CDC26	0.679971	0.0749004	0.631674
MYC	-0.946237	0.0761907	0.631674
MYCBP2	-0.635298	0.0702945	0.631674
RBBP5	-0.92996	0.0737728	0.631674
RNF115	-0.244048	0.0745414	0.631674
TRIP12	0.367248	0.0755316	0.631674
UBE4A	0.726489	0.0712707	0.631674
YOD1	0.412287	0.0779383	0.638736
TRIM68	-0.624532	0.080575	0.652841
OTUD4	-0.538606	0.082216	0.654571
PCGF1	-0.627495	0.0830856	0.654571
USP11	-0.27699	0.0835428	0.654571
RNF4	0.370839	0.0844797	0.654717
TRIM50	-0.329083	0.0865891	0.663849
ASB5	0.612737	0.103091	0.671041
ASB7	-0.47501	0.103388	0.671041
BCL6B	-0.4242	0.111972	0.671041
CUL3	-0.284883	0.106513	0.671041
DTX1	-0.187604	0.102886	0.671041
FBXO42	0.759463	0.109613	0.671041
HECTD4	-0.918583	0.110864	0.671041
HECW2	0.562314	0.107666	0.671041
KLHL1	-0.578774	0.108418	0.671041
KLHL23	0.17909	0.101167	0.671041
KLHL9	0.697395	0.102811	0.671041
MYLIP	0.427038	0.115203	0.671041
NEDD4L	-0.557828	0.105849	0.671041
NSMCE2	-0.645828	0.0954025	0.671041
PCGF2	-0.48246	0.114791	0.671041
RBBP6	0.582155	0.095885	0.671041
RFWD2	-0.241065	0.112126	0.671041
RHOBTB1	0.623352	0.115762	0.671041
RNF185	0.504399	0.10423	0.671041
RNF186	-0.292908	0.110864	0.671041
TRIM17	0.535857	0.0921038	0.671041
UBE2D4	0.450065	0.0893464	0.671041
UFC1	0.485225	0.115086	0.671041
USP36	0.421648	0.0911388	0.671041
USP41	0.426298	0.0991445	0.671041
USP48	-0.51115	0.108536	0.671041
WDR12	0.329795	0.111377	0.671041
WDR5	0.800371	0.0904825	0.671041
WWP1	-0.391576	0.094892	0.671041
ZBTB16	0.575973	0.111849	0.671041
HECTD3	-0.662059	0.119341	0.672425
OTUB1	-0.199669	0.119164	0.672425
USP25	0.404463	0.117335	0.672425
WDTC1	0.365068	0.119773	0.672425
RNF149	0.369752	0.12264	0.67862
TRIM54	0.40619	0.12278	0.67862
FBXW11	-0.398006	0.130421	0.704707
KLHL13	-0.318722	0.131453	0.704707
MEX3C	0.276836	0.129902	0.704707
RPL3	0.317886	0.130511	0.704707
FBXL4	-0.25871	0.133007	0.707716
CIAO1	-0.381945	0.134048	0.70797
PELI1	0.312061	0.136934	0.717897
BARD1	0.438427	0.139475	0.722331
KLHL21	-0.836228	0.140165	0.722331
RPL27	-0.316424	0.140819	0.722331
CUL4B	-0.387345	0.144188	0.723986
PELI3	-0.353686	0.143582	0.723986
TBL1X	0.875732	0.142696	0.723986
ATG10	0.835573	0.146665	0.731273
CBLC	-0.231137	0.148093	0.733264
KLHL25	0.239147	0.150188	0.733452
PJA1	-0.246574	0.149714	0.733452
CDC34	0.207804	0.158578	0.735526
CREBBP	0.523763	0.160454	0.735526
FBXO31	0.823528	0.174973	0.735526
HERC2	1.16764	0.161226	0.735526
IRAK1	0.312237	0.170962	0.735526
KATNB1	-0.30905	0.177829	0.735526
KCTD10	-0.475227	0.163257	0.735526
KLHL18	-0.289016	0.171787	0.735526
LRR1	-0.313476	0.168886	0.735526
NFX1	-0.481034	0.169857	0.735526
PRC1	-0.300392	0.167924	0.735526
RBBP7	0.272022	0.168025	0.735526
RFFL	-0.358261	0.158937	0.735526
RNF141	-0.427154	0.169857	0.735526
RNF175	0.787884	0.178244	0.735526
RNF181	0.279255	0.166168	0.735526
SPSB2	0.647286	0.17156	0.735526
TOPORS	0.528251	0.176508	0.735526
TRIM24	0.565837	0.161899	0.735526
TRIM28	0.865715	0.154339	0.735526
TRIM6	-0.745274	0.174771	0.735526
UBAC1	0.457468	0.162973	0.735526
UBE2J2	-0.28031	0.178466	0.735526
UBE3D	0.505735	0.172712	0.735526
USP20	0.639672	0.16391	0.735526
USP4	-0.585205	0.163874	0.735526
USP43	-0.349314	0.165288	0.735526
AMFR	-0.487229	0.182191	0.740927
DCAF15	0.587574	0.183933	0.740927
FBXO33	-0.486346	0.183063	0.740927
IRAK4	-0.0808314	0.182654	0.740927
AMBRA1	0.677898	0.21078	0.741941
ANAPC4	0.454101	0.207139	0.741941
ANKIB1	-0.368043	0.192337	0.741941
ASB6	0.41256	0.190856	0.741941
CDC23	0.411578	0.190856	0.741941
CISH	1.05851	0.204342	0.741941
DCUN1D2	0.32551	0.213114	0.741941
FBXO27	0.259643	0.210985	0.741941
FBXO32	-0.648626	0.203442	0.741941
GRWD1	0.581241	0.19848	0.741941
HERC5	-0.157521	0.206194	0.741941
KBTBD12	-0.257852	0.208006	0.741941
PEX2	-0.452368	0.185686	0.741941
RAB40B	0.779211	0.186822	0.741941
RNF217	0.894538	0.196379	0.741941
RNF6	-0.43184	0.197038	0.741941
SMU1	0.214449	0.192017	0.741941
SMURF2	-0.241646	0.206679	0.741941
SOCS5	0.65236	0.201874	0.741941
TRIM13	0.224222	0.199627	0.741941
UBE2A	-0.501988	0.208856	0.741941
UBE2Q1	-0.0840977	0.202769	0.741941
UBE2Q2	0.458628	0.212412	0.741941
UBE2V2	0.227318	0.196154	0.741941
USP19	-0.552454	0.191153	0.741941
USP8	-0.224991	0.206194	0.741941
ZNRF4	0.135735	0.213321	0.741941
ZSWIM2	0.937874	0.210985	0.741941
CBLL1	-0.00557059	0.219795	0.746257
MARCH6	-0.329193	0.219091	0.746257
RPL7	0.617878	0.219189	0.746257
TRIM37	0.235797	0.216979	0.746257
USPL1	0.0535835	0.218252	0.746257
UHRF1	0.432971	0.221588	0.748777
ZMIZ1	0.470354	0.222774	0.749236
AHR	0.416923	0.225083	0.749457
BACH1	0.374761	0.243102	0.749457
BIRC8	-0.457449	0.238401	0.749457
CCNF	0.432429	0.233879	0.749457
CDCA3	-0.591186	0.240499	0.749457
DTX2	-0.245951	0.229576	0.749457
FBXL19	0.460633	0.243602	0.749457
HECTD1	-0.0588772	0.225843	0.749457
KDM2B	0.405492	0.243863	0.749457
KEAP1	-0.309631	0.231728	0.749457
MARCH1	-0.103822	0.226558	0.749457
MARCH3	0.633025	0.239405	0.749457
MSL2	0.331235	0.228993	0.749457
PHIP	-0.163572	0.231728	0.749457
RNF220	-0.322029	0.238614	0.749457
RNF43	-0.223207	0.231004	0.749457
TRIM47	-0.247015	0.239804	0.749457
TRIM72	0.386999	0.239694	0.749457
TULP4	-0.348785	0.243467	0.749457
WDR82	-0.585062	0.241313	0.749457
SHPRH	-0.126548	0.245571	0.751468
DTX3	0.492608	0.251442	0.752008
ELOC	-0.310949	0.252353	0.752008
RAG1	-0.268524	0.249652	0.752008
RANBP2	0.532043	0.250216	0.752008
TRIM38	-0.261352	0.25313	0.752008
TRIM41	0.52374	0.249635	0.752008
UBE3A	0.593249	0.250687	0.752008
UBE3C	0.539889	0.255128	0.754797
RNF7	-0.387655	0.257661	0.756016
RPL18	0.572385	0.256696	0.756016
FBXL15	-0.281169	0.262586	0.758794
FBXL7	-0.310355	0.262864	0.758794
KLHL30	-0.182928	0.261997	0.758794
KLHL34	0.445763	0.262626	0.758794
SMURF1	0.432276	0.266281	0.762482
UBE2K	-0.623633	0.265806	0.762482
USP17L26	-0.347013	0.271916	0.775504
SOCS6	-0.344129	0.276202	0.78459
KLHL32	0.552377	0.280261	0.789826
PARP11	-0.271136	0.279891	0.789826
KLHL36	0.135804	0.281801	0.791039
CUL2	-0.428858	0.290025	0.797198
HERC1	0.560659	0.287316	0.797198
KLHL14	0.481721	0.289899	0.797198
KLHL8	-0.327522	0.290303	0.797198
RNF24	-0.0726533	0.285804	0.797198
RPL19	-0.358095	0.291428	0.797198
TRIM45	0.167448	0.29205	0.797198
ZNRF1	-0.408277	0.29294	0.797198
CUL9	-0.274119	0.296881	0.804852
CSH1	0.581369	0.303548	0.810597
RNF152	-0.173796	0.304595	0.810597
TRIM59	-0.47442	0.304595	0.810597
WDR59	-0.462089	0.302592	0.810597
ZC3HC1	0.0949135	0.304684	0.810597
DTX4	0.359014	0.305863	0.810706
RBCK1	-0.180482	0.308283	0.814096
USP3	0.0610919	0.309969	0.815528
MARCH10	0.592852	0.312042	0.815635
PSMD14	-0.717752	0.312564	0.815635
TBL1XR1	0.000875462	0.313442	0.815635
FZR1	0.255456	0.319321	0.827913
BMI1	0.176511	0.343268	0.830905
BRCA1	-0.255632	0.336227	0.830905
CDC16	0.195166	0.350746	0.830905
EED	-0.0298842	0.329282	0.830905
FBXO17	-0.348183	0.341893	0.830905
FBXO44	0.61242	0.352687	0.830905
GNB2	0.149979	0.325372	0.830905
MARCH4	-0.165329	0.32991	0.830905
MKRN3	0.213499	0.352687	0.830905
NEDD4	-0.130854	0.336149	0.830905
OTUB2	0.419766	0.352331	0.830905
PEX10	-0.250492	0.337489	0.830905
RAB40A	-0.339012	0.326011	0.830905
RAD18	0.345055	0.334163	0.830905
RNF166	-0.100513	0.329282	0.830905
RNF168	0.165782	0.327546	0.830905
RNF19B	0.528434	0.338017	0.830905
RNF44	-0.460762	0.355436	0.830905
RNFT1	-0.229248	0.327728	0.830905
TRAF7	-0.426182	0.32991	0.830905
TRIM4	-0.285416	0.339638	0.830905
TRIM62	-0.207583	0.345944	0.830905
UBE2D3	0.335295	0.353731	0.830905
UBE2E2	-0.282503	0.350435	0.830905
UBE2S	0.446841	0.349251	0.830905
UBE2V1	-0.430594	0.349509	0.830905
UBE3B	-0.452664	0.34356	0.830905
UBR5	-0.125463	0.355436	0.830905
USP21	0.420664	0.351641	0.830905
USP6	-0.430022	0.338724	0.830905
BAP1	0.318079	0.357958	0.833023
KLHL17	-0.285718	0.358679	0.833023
PWP1	0.276552	0.367647	0.834815
RASD2	0.226207	0.364272	0.834815
RNF113B	-0.289224	0.364034	0.834815
SKP2	-0.139712	0.366356	0.834815
TRIM15	-0.421947	0.367001	0.834815
TRIM22	-0.5009	0.36494	0.834815
VCPIP1	-0.0350028	0.360665	0.834815
CUL4A	0.220631	0.381377	0.844055
DCAF4	0.44398	0.379307	0.844055
KLHL24	-0.646614	0.385921	0.844055
MYSM1	-0.366999	0.380121	0.844055
RC3H1	-0.40775	0.383602	0.844055
RNF126	0.413903	0.381722	0.844055
RNF182	0.240425	0.38269	0.844055
RNF41	-0.101533	0.374499	0.844055
SIAH2	0.285273	0.375756	0.844055
UBE2QL1	0.387689	0.380684	0.844055
UBE2Z	-0.302906	0.385271	0.844055
USP22	-0.251957	0.374165	0.844055
RNF10	-0.152747	0.387529	0.844979
ASB9	0.535182	0.397419	0.850036
BACH2	0.34034	0.39867	0.850036
BTBD1	0.0631982	0.394205	0.850036
FBXO22	-0.307868	0.397602	0.850036
FBXO6	0.0202227	0.394205	0.850036
FBXO9	0.354727	0.391798	0.850036
MKRN2	-0.223238	0.399386	0.850036
TRIM5	0.036639	0.394822	0.850036
BRCC3	-0.256794	0.40184	0.852714
JOSD2	-0.267591	0.410438	0.853977
KLHL2	0.0209211	0.406496	0.853977
MPND	0.470263	0.411526	0.853977
PEX12	0.465271	0.406993	0.853977
RNF135	0.00369028	0.412612	0.853977
SART1	0.345489	0.406283	0.853977
SH3RF3	0.0131768	0.414107	0.853977
UBE2R2	0.202344	0.414412	0.853977
USP45	-0.352036	0.408351	0.853977
WDR26	0.526182	0.409377	0.853977
ASB3	0.479218	0.45605	0.854366
ASB4	-0.261108	0.450976	0.854366
DCAF16	-0.120821	0.423846	0.854366
DCAF5	0.138502	0.421074	0.854366
DCUN1D3	0.105552	0.44246	0.854366
FBXL12	0.0940763	0.452827	0.854366
FBXO3	0.416377	0.433346	0.854366
FBXW10	0.0383211	0.429425	0.854366
FOXD4L4	0.389879	0.444261	0.854366
GPR50	0.258375	0.424028	0.854366
KAT2B	0.252437	0.437989	0.854366
KLHL20	-0.0505794	0.446224	0.854366
KLHL5	-0.0915965	0.449888	0.854366
LTN1	0.294648	0.449868	0.854366
MAP3K1	-0.370131	0.425498	0.854366
MARCH5	-0.215373	0.431192	0.854366
MIB2	-0.597139	0.453613	0.854366
NLE1	0.156979	0.430132	0.854366
OTUD6B	0.296792	0.450224	0.854366
PJA2	0.130844	0.430132	0.854366
RFPL4A	-0.282783	0.439251	0.854366
RHOBTB2	-0.48359	0.456418	0.854366
RNF151	0.073602	0.457806	0.854366
RNF5	-0.189536	0.425167	0.854366
RNF8	0.507799	0.416853	0.854366
STAMBP	0.746899	0.44062	0.854366
TRAF3IP2	0.000711513	0.425498	0.854366
TRAF4	0.109686	0.454351	0.854366
TRIM36	0.374478	0.438701	0.854366
UBE2D1	-0.0463382	0.430471	0.854366
UBE2O	0.460083	0.421523	0.854366
UBE2T	-0.0876441	0.457613	0.854366
USP2	0.28662	0.434769	0.854366
USP32P3	-0.189048	0.442909	0.854366
USP38	-0.26637	0.431899	0.854366
USP9Y	-0.0413314	0.436028	0.854366
WDR76	0.492925	0.458937	0.854366
RNF128	-0.261717	0.461506	0.854686
UCHL1	0.472428	0.460842	0.854686
ASB16	0.350849	0.466623	0.857479
BIRC7	-0.194122	0.465829	0.857479
KLHL12	-0.447045	0.466603	0.857479
RNF208	-0.00148489	0.468182	0.858134
ABTB1	-0.143096	0.473534	0.865718
ASB11	0.360171	0.479327	0.874066
DZIP3	-0.0729511	0.483189	0.878862
CNOT4	0.256003	0.486238	0.882158
MARCH11	-0.061407	0.488042	0.882324
TRIM40	0.000137246	0.488805	0.882324
NACC1	0.457266	0.490269	0.882732
KCTD11	0.132553	0.495916	0.886777
RNF180	0.263285	0.495593	0.886777
TSG101	-0.15013	0.496247	0.886777
ASB12	0.343639	0.502118	0.893333
BIRC3	-0.176978	0.502926	0.893333
KBTBD8	-0.269723	0.503675	0.893333
FBXO30	0.43868	0.508802	0.896405
RAB40C	0.44745	0.509178	0.896405
RNF139	0.0735934	0.507316	0.896405
HLTF	-0.217856	0.515655	0.905571
OTUD6A	-0.0986724	0.524553	0.916681
RNF144B	-0.232979	0.524143	0.916681
RNF13	0.148918	0.53225	0.927858
FBXO10	0.13901	0.537153	0.934122
ARIH2	0.0129047	0.541638	0.936324
CCIN	0.453694	0.543672	0.936324
LITAF	0.29476	0.541226	0.936324
RLIM	-0.198104	0.542471	0.936324
FBXO40	0.32711	0.549762	0.938048
RBBP4	-0.0273415	0.550586	0.938048
RHOBTB3	0.0300816	0.551251	0.938048
TRIM3	0.0540737	0.547663	0.938048
USP5	0.342391	0.546126	0.938048
TRIM71	-0.112445	0.553823	0.940181
UBR2	0.252031	0.555874	0.94142
CADPS2	0.230427	0.559217	0.942679
DCAF8	-0.0707082	0.560168	0.942679
RNF2	0.244027	0.560583	0.942679
DCAF6	-0.199756	0.563119	0.943146
HDAC4	-0.143023	0.563506	0.943146
DTL	-0.191752	0.567282	0.94689
MUL1	0.227085	0.569728	0.94689
RNF187	-0.176436	0.568418	0.94689
AURKA	0.188971	0.587863	0.950444
BRWD1	0.0249583	0.585411	0.950444
CBX4	-0.127331	0.584592	0.950444
KBTBD3	-0.0464853	0.584996	0.950444
RPL12	-0.0727127	0.580715	0.950444
RPL4	-0.0697422	0.586555	0.950444
SPSB4	0.314551	0.577809	0.950444
TRAF6	-0.0819677	0.583792	0.950444
TRIM21	0.23597	0.586555	0.950444
TRIM31	0.113051	0.579986	0.950444
UHRF2	0.604886	0.587484	0.950444
USP17L2	-0.0835921	0.583792	0.950444
ASB14	-0.212904	0.59538	0.951271
ATXN3	-0.0771938	0.598987	0.951271
CUL5	-0.128006	0.611055	0.951271
CYLC2	-0.148282	0.593616	0.951271
DDB1	0.28491	0.607899	0.951271
ENC1	0.0017741	0.610656	0.951271
G2E3	0.00346796	0.594631	0.951271
KCMF1	0.314025	0.590457	0.951271
RNF125	0.0649254	0.610339	0.951271
RNF133	0.347458	0.606606	0.951271
SOCS3	0.0160254	0.605374	0.951271
SPSB3	-0.438883	0.602351	0.951271
TRAIP	-0.0175803	0.603672	0.951271
UBE2U	-0.498498	0.605374	0.951271
USP1	0.0874996	0.596676	0.951271
WDR5B	-0.179127	0.604971	0.951271
ZRANB1	-0.112319	0.603254	0.951271
BRAP	0.193034	0.618583	0.954552
DAZ2	-0.00214987	0.620006	0.954552
RFWD3	0.0558272	0.618583	0.954552
TRIM73	-0.392336	0.618098	0.954552
TRIML1	-0.0979326	0.621195	0.954552
USP30	0.0842784	0.615952	0.954552
DCAF1	0.125351	0.62345	0.955032
FBXL8	-0.0902747	0.626443	0.955032
TLE3	-0.229094	0.630884	0.955032
TRIML2	0.139089	0.627285	0.955032
UBE2I	-0.194267	0.628592	0.955032
UBR4	-0.0958326	0.629893	0.955032
USP29	-0.270723	0.626443	0.955032
PIAS4	-0.282227	0.634536	0.956499
RING1	-0.0892298	0.634536	0.956499
FBXO24	-0.154545	0.646454	0.960254
ITCH	0.450517	0.646449	0.960254
MED8	-0.338543	0.640241	0.960254
PAFAH1B1	0.179771	0.644673	0.960254
RNF167	0.385217	0.64159	0.960254
SH3RF2	0.194427	0.64554	0.960254
SOCS4	0.245817	0.640735	0.960254
BTRC	0.432033	0.65398	0.963405
FANCL	0.137067	0.651374	0.963405
NEURL3	0.256967	0.653565	0.963405
TTC3	0.161201	0.653043	0.963405
USP33	0.178187	0.656954	0.96579
HERC3	0.116745	0.659776	0.966912
USP13	-0.228143	0.660429	0.966912
KLHL31	-0.0348229	0.663487	0.9686
SPSB1	0.146129	0.665658	0.9686
UBE2L3	-0.10608	0.665279	0.9686
ANAPC5	0.158048	0.692129	0.969212
ASB1	-0.197348	0.695327	0.969212
ASB15	0.0575228	0.670631	0.969212
ASB17	-0.239488	0.675226	0.969212
ATG16L1	0.0278871	0.699787	0.969212
CBL	0.423929	0.67832	0.969212
CCNB1IP1	-0.163932	0.70984	0.969212
DCAF11	0.254091	0.669273	0.969212
FBXO8	0.0766058	0.680171	0.969212
IPP	0.138295	0.705818	0.969212
KBTBD13	-0.0677644	0.708668	0.969212
KCTD21	0.127501	0.704485	0.969212
MARCH7	0.431765	0.69832	0.969212
PDLIM2	0.242422	0.710937	0.969212
PML	-0.132199	0.696252	0.969212
RNF144A	0.0155454	0.681548	0.969212
RNF145	0.0910485	0.703826	0.969212
RNF146	-0.354719	0.681021	0.969212
RNF34	-0.0115223	0.710289	0.969212
SOCS2	0.215154	0.682906	0.969212
STC1	-0.0759238	0.682906	0.969212
TRIM51	0.0767698	0.705818	0.969212
TRIM69	-0.331862	0.678432	0.969212
UBE2B	-0.0791381	0.708477	0.969212
UBE2J1	0.0457899	0.703394	0.969212
UBE2W	-0.142913	0.701091	0.969212
UBR3	0.0886415	0.700642	0.969212
UBR7	0.366012	0.706583	0.969212
UFL1	-0.256656	0.691661	0.969212
USP16	-0.445803	0.684648	0.969212
USP35	-0.0991795	0.678847	0.969212
USP49	0.165841	0.692129	0.969212
WSB2	0.0946018	0.690802	0.969212
TRIM26	0.137508	0.71407	0.971158
WSB1	0.248602	0.715088	0.971158
MARCH2	0.318962	0.71814	0.973449
SOCS1	0.220827	0.71954	0.973495
FBXO45	-0.186836	0.721619	0.974458
ATXN3L	-0.344994	0.733136	0.975235
NEURL2	-0.193429	0.731778	0.975235
NSMCE1	-0.18192	0.728076	0.975235
RNF165	-0.0272478	0.729355	0.975235
TRIM58	-0.156481	0.729467	0.975235
UBR1	0.191496	0.731153	0.975235
USP54	-0.114933	0.733136	0.975235
WWP2	0.336513	0.727972	0.975235
RCBTB1	0.137616	0.737708	0.97949
CUL7	-0.148372	0.749624	0.982504
FBXW2	0.110789	0.742948	0.982504
HECTD2	0.164016	0.74779	0.982504
PDZRN3	0.176872	0.744886	0.982504
RNF138	0.147288	0.749607	0.982504
VPS41	0.207069	0.741554	0.982504
WDR53	0.175945	0.746255	0.982504
KLHL29	-0.00362858	0.754724	0.983387
OSTM1	-0.280498	0.755815	0.983387
TRIM43B	0.170949	0.752031	0.983387
TRIM56	0.418594	0.754724	0.983387
KCTD13	-0.0657798	0.757262	0.983475
ASB13	-0.00730735	0.803344	0.983761
BIRC2	0.0639047	0.777677	0.983761
CHFR	0.414441	0.766634	0.983761
CORO7	-0.0177889	0.771245	0.983761
DDB2	-0.0833661	0.798191	0.983761
F9	-0.205967	0.772241	0.983761
FBXL5	0.0207142	0.806177	0.983761
FBXO25	-0.274719	0.792586	0.983761
GAN	-0.377937	0.762036	0.983761
KBTBD6	-0.117453	0.79699	0.983761
KBTBD7	0.22781	0.785576	0.983761
KLHL4	0.00859322	0.77037	0.983761
KLHL42	-0.188029	0.78	0.983761
MARCH8	0.0676713	0.804101	0.983761
MARCH9	0.159266	0.794628	0.983761
MGRN1	0.0481076	0.809913	0.983761
NAE1	0.250132	0.808948	0.983761
NANOGNB	-0.042864	0.772241	0.983761
NEURL1B	0.0946086	0.807481	0.983761
PIAS1	0.0395219	0.778154	0.983761
PPM1D	0.159936	0.762036	0.983761
PRKN	0.208446	0.805739	0.983761
RNF103	0.045526	0.797512	0.983761
RNF123	-0.000762008	0.775868	0.983761
RNF40	-0.27392	0.806626	0.983761
RPL37	0.317636	0.800412	0.983761
STAMBPL1	-0.0418306	0.798906	0.983761
TLE1	-0.312572	0.794791	0.983761
TRIM2	-0.0465071	0.794303	0.983761
TRIM34	0.142942	0.805029	0.983761
UBA3	0.197988	0.77839	0.983761
UBE2D2	0.0228013	0.782839	0.983761
UBE2G1	0.228658	0.770816	0.983761
UBOX5	0.341426	0.777422	0.983761
UCHL3	0.0738265	0.800412	0.983761
USP31	0.262043	0.79699	0.983761
USP51	-0.209912	0.800954	0.983761
ZNF645	0.240805	0.801338	0.983761
FBXW5	0.272715	0.815669	0.985174
PDZRN4	0.238918	0.814154	0.985174
STUB1	0.00968915	0.813812	0.985174
USP26	-0.272453	0.816603	0.985174
DTX3L	0.195217	0.818494	0.985787
FBXO2	-0.0763823	0.822698	0.985855
RNF169	-0.00988708	0.82262	0.985855
RPL14	0.0648413	0.82025	0.985855
IRF2BP1	0.135606	0.825467	0.985859
PDE4D	0.0701503	0.824519	0.985859
AREL1	-0.116275	0.837787	0.986582
FBXW8	0.10592	0.831927	0.986582
HERC4	0.107666	0.836275	0.986582
IFNA10	0.0942659	0.844443	0.986582
MBD3L1	-0.0110567	0.833947	0.986582
MID2	0.248343	0.844572	0.986582
RICTOR	-0.127378	0.843504	0.986582
RNF113A	0.0189562	0.829195	0.986582
RNF26	-0.324065	0.837226	0.986582
SYVN1	-0.213397	0.845588	0.986582
UBE2E3	0.341851	0.84255	0.986582
UBE2H	-0.241767	0.838811	0.986582
UBE2L6	0.293146	0.832034	0.986582
USP12	-0.107764	0.840213	0.986582
XIAP	-0.0298832	0.846827	0.986582
ANAPC11	-0.178663	0.862971	0.988862
ANAPC7	-0.332247	0.897327	0.988862
ATG3	0.0467147	0.893403	0.988862
BIRC6	0.0752842	0.889094	0.988862
CBLB	0.11181	0.884628	0.988862
CDC20	-0.192564	0.85763	0.988862
DCUN1D1	0.210273	0.852558	0.988862
FBXL3	-0.0172891	0.868971	0.988862
FBXO21	0.115456	0.881635	0.988862
FUS	-0.235376	0.885731	0.988862
HACE1	-0.251342	0.878785	0.988862
KCTD6	0.0962113	0.883975	0.988862
KLHL15	0.0295076	0.862508	0.988862
KLHL28	0.138273	0.851074	0.988862
KLHL3	0.114352	0.896289	0.988862
KLHL38	0.149078	0.894216	0.988862
LONRF1	0.0279257	0.889178	0.988862
MAGEA6	0.193673	0.86747	0.988862
MID1	0.123047	0.87108	0.988862
NHLRC1	0.168203	0.865593	0.988862
POC1B	0.0133165	0.89533	0.988862
RNF114	-0.272433	0.870098	0.988862
RNF121	0.199931	0.859756	0.988862
RNF19A	-0.15219	0.880303	0.988862
RNF31	0.402658	0.889644	0.988862
SNRNP40	-0.143287	0.893161	0.988862
TNFAIP1	-0.106358	0.869596	0.988862
TNFAIP3	-0.114464	0.878278	0.988862
TRAF5	0.0180162	0.896137	0.988862
TRIM32	0.169571	0.893161	0.988862
TRPC4AP	0.770515	0.884157	0.988862
USP44	0.0969443	0.886769	0.988862
USP47	-0.141035	0.854432	0.988862
USP50	0.169487	0.878785	0.988862
VPS18	0.267799	0.861478	0.988862
PIAS3	-0.0290142	0.900553	0.990886
DCAF17	-0.166409	0.908224	0.996495
WDR61	-0.0968383	0.908446	0.996495
ANAPC1	0.00290058	0.994982	0.997515
ANAPC2	-0.262911	0.967268	0.997515
ASB10	0.05524	0.993972	0.997515
ASB18	-0.145234	0.977397	0.997515
ASB8	-0.280147	0.938311	0.997515
COPS5	-0.044959	0.915582	0.997515
CRBN	0.0455572	0.939972	0.997515
DCAF12	0.0415977	0.931902	0.997515
DCAF13	0.182031	0.975871	0.997515
ERCC8	0.0688661	0.988665	0.997515
FBXL2	0.111127	0.938788	0.997515
FBXO18	-0.0802116	0.951282	0.997515
HOXB4	0.325468	0.911787	0.997515
IRF2BPL	0.294043	0.921024	0.997515
KBTBD11	0.19483	0.922076	0.997515
KCTD5	0.379542	0.997515	0.997515
KLHL10	0.294108	0.997001	0.997515
KLHL26	0.0892091	0.946151	0.997515
KLHL41	0.368992	0.958101	0.997515
LRRC41	0.114809	0.936553	0.997515
LRSAM1	0.301728	0.963874	0.997515
MAGEB4	0.00495096	0.945843	0.997515
MALT1	-0.0100561	0.915672	0.997515
MDM2	0.112959	0.982942	0.997515
MIB1	-0.132387	0.952783	0.997515
MNAT1	0.12403	0.941854	0.997515
OTUD1	-0.102574	0.936813	0.997515
OTUD7A	-0.124872	0.982942	0.997515
OTULIN	0.293309	0.950788	0.997515
PELI2	0.724415	0.99025	0.997515
RABGEF1	0.330725	0.945691	0.997515
RBX1	0.129614	0.922076	0.997515
RC3H2	0.178782	0.990752	0.997515
RCHY1	0.161093	0.94467	0.997515
RNF122	-0.0355896	0.950797	0.997515
RNF130	0.0900798	0.916536	0.997515
RNF14	0.157957	0.980387	0.997515
RNF150	0.0708669	0.983708	0.997515
RNF170	0.272721	0.994045	0.997515
RNF20	0.0471543	0.934687	0.997515
RNF213	0.0296184	0.967108	0.997515
RNF25	0.239127	0.974505	0.997515
SH3RF1	-0.0298507	0.938788	0.997515
SOCS7	0.0788602	0.970101	0.997515
TAF1D	-0.116768	0.9649	0.997515
TRAF2	-0.0726538	0.937826	0.997515
TRAF3	0.0466364	0.979304	0.997515
TRIM25	-0.14203	0.930928	0.997515
TRIM35	0.166307	0.957346	0.997515
TRIM39	0.282762	0.983885	0.997515
TRIM46	0.127806	0.99216	0.997515
TRIM63	-0.04587	0.98667	0.997515
TRIM74	0.252141	0.923899	0.997515
UBE2G2	-0.0423758	0.974875	0.997515
UBE4B	0.302002	0.916104	0.997515
UCHL5	-0.0111992	0.990654	0.997515
UEVLD	0.192228	0.922466	0.997515
USP14	0.0398286	0.957116	0.997515
USP28	0.0559154	0.951282	0.997515
USP42	-0.0481805	0.951756	0.997515
USP46	-0.150494	0.98145	0.997515
WDSUB1	-0.126849	0.95945	0.997515
ZNRF2	-0.0635467	0.970553	0.997515
