## Supplementary Table 3 for "EWSR1::ATF1 hyperactivation via TRIM11 depletion triggers lethal metabolic rewiring in clear cell sarcoma"

### Sheet: UP GO pathways
Cell_line	GO_ID	GO_term	Ontology	p_value	FDR	Count	Genes
CCS210	GO:0043434	response to peptide hormone	BP	1.11132e-06	0.00396075	16	STAT3;PTGS2;FFAR3;NR4A3;LYN;AGT;PCK1;NEFL;GOT1;CA2;STAT1;BLVRB;SYAP1;PCK2;CREB1;LPIN1
CCS210	GO:0002431	Fc receptor mediated stimulatory signaling pathway	BP	5.51106e-06	0.00405808	5	MYO1G;NR4A3;LYN;YES1;PAK1
CCS210	GO:0071375	cellular response to peptide hormone stimulus	BP	3.19426e-06	0.00405808	13	STAT3;FFAR3;NR4A3;LYN;AGT;PCK1;GOT1;CA2;STAT1;BLVRB;SYAP1;PCK2;LPIN1
CCS210	GO:0038093	Fc receptor signaling pathway	BP	9.8011e-06	0.00582185	6	MYO1G;NR4A3;LYN;PLCG2;YES1;PAK1
CCS210	GO:0016829	lyase activity	MF	9.09439e-06	0.00616599	10	CTH;PCK1;ACO2;GMDS;GOT1;CA2;SGPL1;PCK2;PAM;AUH
CCS210	GO:0005996	monosaccharide metabolic process	BP	1.33798e-05	0.00626804	11	PGM2L1;PC;PCK1;PFKFB3;GOT1;SLC2A3;NNMT;PCK2;MAN2A1;HK1;B4GALT1
CCS210	GO:0046889	positive regulation of lipid biosynthetic process	BP	1.40697e-05	0.00626804	7	PTGS2;PCK1;FABP3;SIRT2;ABHD6;CGA;CREB1
CCS210	GO:0023061	signal release	BP	1.7585e-05	0.00696366	15	MYOF;CRH;PTGS2;CPE;FFAR3;SYP;PTGES;LYN;AGT;RAB11FIP1;MAP2K6;PCK2;CGA;CREB1;ANXA1
CCS210	GO:0038096	Fc-gamma receptor signaling pathway involved in phagocytosis	BP	3.08009e-05	0.00843088	4	MYO1G;LYN;YES1;PAK1
CCS210	GO:0044242	cellular lipid catabolic process	BP	3.31179e-05	0.00843088	10	PCK1;SIRT2;GDPD1;PLCG2;SGPL1;PCK2;ABHD6;LPIN1;AUH;DECR1
CCS210	GO:0019318	hexose metabolic process	BP	3.31179e-05	0.00843088	10	PGM2L1;PC;PCK1;PFKFB3;GOT1;NNMT;PCK2;MAN2A1;HK1;B4GALT1
CCS210	GO:0002433	immune response-regulating cell surface receptor signaling pathway involved in phagocytosis	BP	3.08009e-05	0.00843088	4	MYO1G;LYN;YES1;PAK1
CCS210	GO:0009410	response to xenobiotic stimulus	BP	2.72194e-05	0.00843088	14	PRNP;PDE3A;ABCB1;POR;CRH;PTGS2;LYN;NPC1;OXSR1;STAT1;MAP2K6;NNMT;CREB1;AKR1C1
CCS210	GO:0048029	monosaccharide binding	MF	4.04884e-05	0.0122832	6	IGF2R;SLC2A3;P4HA1;PAM;UGP2;HK1
CCS210	GO:0140353	lipid export from cell	BP	7.31623e-05	0.0153383	5	CRH;PTGS2;PTGES;AGT;MAP2K6
CCS210	GO:0046496	nicotinamide nucleotide metabolic process	BP	0.000102347	0.0165803	8	STAT3;IDO1;PC;PFKFB3;NNMT;PCK2;HK1;OGDH
CCS210	GO:0009226	nucleotide-sugar biosynthetic process	BP	9.55444e-05	0.0165803	4	GMDS;CMAS;UGP2;HK1
CCS210	GO:0019362	pyridine nucleotide metabolic process	BP	0.000102347	0.0165803	8	STAT3;IDO1;PC;PFKFB3;NNMT;PCK2;HK1;OGDH
CCS210	GO:0006090	pyruvate metabolic process	BP	9.28266e-05	0.0165803	7	STAT3;PC;PCK1;PFKFB3;PCK2;HK1;OGDH
CCS210	GO:0045834	positive regulation of lipid metabolic process	BP	0.000124264	0.0188691	7	PTGS2;PCK1;FABP3;SIRT2;ABHD6;CGA;CREB1
CCS210	GO:0072524	pyridine-containing compound metabolic process	BP	0.000129817	0.0188691	8	STAT3;IDO1;PC;PFKFB3;NNMT;PCK2;HK1;OGDH
CCS210	GO:0051384	response to glucocorticoid	BP	0.000136483	0.0188691	7	CRH;PTGS2;PCK1;NEFL;GOT1;PCK2;ANXA1
CCS210	GO:0046683	response to organophosphorus	BP	0.000142947	0.0188691	7	PDE3A;PTGS2;ITPR2;PDE4D;PCK1;STAT1;AKR1C1
CCS210	GO:0048545	response to steroid hormone	BP	0.000141431	0.0188691	11	PDE3A;CRH;PTGS2;NR4A3;PCK1;NPC1;NEFL;GOT1;PAK1;PCK2;ANXA1
CCS210	GO:0006631	fatty acid metabolic process	BP	0.000160377	0.0204137	12	PTGS2;PTGES;PCK1;FABP3;SIRT2;SGPL1;PCK2;ABHD6;LPIN1;AUH;AKR1C1;DECR1
CCS210	GO:0038094	Fc-gamma receptor signaling pathway	BP	0.000202561	0.0224571	4	MYO1G;LYN;YES1;PAK1
CCS210	GO:0019674	NAD metabolic process	BP	0.000197987	0.0224571	5	IDO1;PC;NNMT;PCK2;HK1
CCS210	GO:0043648	dicarboxylic acid metabolic process	BP	0.000195576	0.0224571	6	IDO1;PCK1;GLUL;GOT1;PCK2;OGDH
CCS210	GO:0046434	organophosphate catabolic process	BP	0.000207415	0.0224571	9	STAT3;PDE4D;PFKFB3;GDPD1;TYMP;PLCG2;ABHD6;HK1;OGDH
CCS210	GO:0006066	alcohol metabolic process	BP	0.000249135	0.0246644	11	PCK1;NPC1;ACO2;GDPD1;GOT1;PMVK;PLCG2;PCK2;MINPP1;AKR1C1;MECP2
CCS210	GO:0031100	animal organ regeneration	BP	0.000245778	0.0246644	5	IGF2R;NR4A3;CSNK2A2;NNMT;LPIN1
CCS210	GO:0001889	liver development	BP	0.000241812	0.0246644	7	IGF2R;PCK1;NPC1;ACO2;CSNK2A2;PCK2;MAN2A1
CCS210	GO:0061008	hepaticobiliary system development	BP	0.000273597	0.0256605	7	IGF2R;PCK1;NPC1;ACO2;CSNK2A2;PCK2;MAN2A1
CCS210	GO:0014074	response to purine-containing compound	BP	0.000273597	0.0256605	7	PDE3A;PTGS2;ITPR2;PDE4D;PCK1;STAT1;CREB1
CCS210	GO:0019751	polyol metabolic process	BP	0.000282607	0.025826	6	PCK1;GOT1;PLCG2;PCK2;MINPP1;MECP2
CCS210	GO:0043254	regulation of protein-containing complex assembly	BP	0.000295871	0.0263621	12	SYP;BAIAP2L1;SIRT2;MMP1;SNX9;COTL1;PLCG2;PAK1;CRYAB;CYFIP2;FERMT2;MECP2
CCS210	GO:0007616	long-term memory	BP	0.000310028	0.0269497	4	PRNP;CAMK4;EIF2AK4;MECP2
CCS210	GO:0002526	acute inflammatory response	BP	0.000328114	0.0272037	6	HLA-E;PTGS2;FFAR3;PTGES;PRCP;B4GALT1
CCS210	GO:0050727	regulation of inflammatory response	BP	0.000328215	0.0272037	12	HLA-E;STAT3;EXTL3;IDO1;PTGS2;FFAR3;PTGES;LYN;AGT;PLCG2;YES1;ANXA1
CCS210	GO:0031960	response to corticosteroid	BP	0.000347244	0.0281268	7	CRH;PTGS2;PCK1;NEFL;GOT1;PCK2;ANXA1
CCS210	GO:0046879	hormone secretion	BP	0.000365655	0.0289599	10	CRH;CPE;FFAR3;LYN;AGT;RAB11FIP1;PCK2;CGA;CREB1;ANXA1
CCS210	GO:0032869	cellular response to insulin stimulus	BP	0.000438264	0.0315488	8	FFAR3;PCK1;GOT1;STAT1;BLVRB;SYAP1;PCK2;LPIN1
CCS210	GO:0071383	cellular response to steroid hormone stimulus	BP	0.000438264	0.0315488	8	PDE3A;CRH;NR4A3;PCK1;NPC1;PAK1;PCK2;ANXA1
CCS210	GO:0050795	regulation of behavior	BP	0.000442604	0.0315488	5	STAT3;CRH;NR4A3;EIF2AK4;MECP2
CCS210	GO:0016032	viral process	BP	0.000435178	0.0315488	12	IGF2R;CHD1;PC;NPC1;ADARB1;LRRC15;STAT1;MAN2A1;MOGS;IFIT5;EIF2AK4;TSG101
CCS210	GO:0097110	scaffold protein binding	MF	0.000329986	0.0319615	5	ITPR2;LYN;PDE4D;HOMER1;PLCG2
CCS210	GO:0019842	vitamin binding	MF	0.000307637	0.0319615	7	CTH;PC;GOT1;P4HA1;SGPL1;PAM;OGDH
CCS210	GO:0015908	fatty acid transport	BP	0.000522525	0.0327867	6	PTGS2;PTGES;LYN;FABP3;MAP2K6;ANXA1
CCS210	GO:0009914	hormone transport	BP	0.000476903	0.0327867	10	CRH;CPE;FFAR3;LYN;AGT;RAB11FIP1;PCK2;CGA;CREB1;ANXA1
CCS210	GO:0006869	lipid transport	BP	0.000498865	0.0327867	12	ESYT2;ABCB1;CRH;PTGS2;PTGES;LYN;AGT;FABP3;NPC1;MAP2K6;ANXA1;AKR1C1
CCS210	GO:0048167	regulation of synaptic plasticity	BP	0.000542765	0.0327867	8	PRNP;CRH;PTGS2;SYP;SYAP1;ABHD6;EIF2AK4;MECP2
CCS210	GO:0032868	response to insulin	BP	0.000542488	0.0327867	9	FFAR3;LYN;PCK1;GOT1;STAT1;BLVRB;SYAP1;PCK2;LPIN1
CCS210	GO:0019432	triglyceride biosynthetic process	BP	0.000495332	0.0327867	4	PCK1;PCK2;TMEM68;LPIN1
CCS210	GO:0003018	vascular process in circulatory system	BP	0.000542488	0.0327867	9	NTS;PDE3A;ABCB1;PTGS2;AGT;SLC2A3;TJP1;YES1;FERMT2
CCS210	GO:0021536	diencephalon development	BP	0.000593585	0.0346809	5	NRP2;CRH;CREB1;OGDH;MECP2
CCS210	GO:0009225	nucleotide-sugar metabolic process	BP	0.000587755	0.0346809	4	GMDS;CMAS;UGP2;HK1
CCS210	GO:0032309	icosanoid secretion	BP	0.000638276	0.0361082	4	PTGS2;PTGES;MAP2K6;ANXA1
CCS210	GO:0031400	negative regulation of protein modification process	BP	0.000628988	0.0361082	10	PRNP;MVP;LYN;PDE4D;AGT;SIRT2;ADARB1;NXN;DCUN1D3;TSG101
CCS210	GO:0002673	regulation of acute inflammatory response	BP	0.000691799	0.0373571	4	HLA-E;PTGS2;FFAR3;PTGES
CCS210	GO:0010038	response to metal ion	BP	0.000672705	0.0373571	10	PRNP;PTGS2;NPC1;HOMER1;PLCG2;CPNE8;PAM;CREB1;SLC25A12;MECP2
CCS210	GO:0043542	endothelial cell migration	BP	0.000717159	0.0381486	9	NRP2;PTGS2;SCG2;S100P;AGT;GLUL;PRCP;ANXA1;MECP2
CCS210	GO:0002720	positive regulation of cytokine production involved in immune response	BP	0.000739833	0.038214	5	HLA-E;FFAR3;NR4A3;PLCG2;HK1
CCS210	GO:0043269	regulation of monoatomic ion transport	BP	0.000739008	0.038214	12	PRNP;WFS1;ABCB1;CRH;PTGS2;ATP1B1;LYN;PDE4D;AGT;OXSR1;HOMER1;CA2
CCS210	GO:0016042	lipid catabolic process	BP	0.000767693	0.038536	10	PCK1;SIRT2;GDPD1;PLCG2;SGPL1;PCK2;ABHD6;LPIN1;AUH;DECR1
CCS210	GO:0007613	memory	BP	0.000765105	0.038536	6	PRNP;CAMK4;PTGS2;CREB1;EIF2AK4;MECP2
CCS210	GO:0015718	monocarboxylic acid transport	BP	0.000789028	0.0385492	7	PTGS2;PTGES;LYN;FABP3;MAP2K6;ANXA1;AKR1C1
CCS210	GO:0043114	regulation of vascular permeability	BP	0.000808247	0.0389269	4	PDE3A;TJP1;YES1;FERMT2
CCS210	GO:0001933	negative regulation of protein phosphorylation	BP	0.00085832	0.0407874	8	PRNP;MVP;LYN;PDE4D;AGT;SIRT2;ADARB1;TSG101
CCS210	GO:0046463	acylglycerol biosynthetic process	BP	0.0010079	0.0410022	4	PCK1;PCK2;TMEM68;LPIN1
CCS210	GO:0006639	acylglycerol metabolic process	BP	0.000969806	0.0410022	6	PCK1;PCK2;TMEM68;ABHD6;LPIN1;SEL1L
CCS210	GO:0006094	gluconeogenesis	BP	0.000911462	0.0410022	5	PC;PCK1;GOT1;NNMT;PCK2
CCS210	GO:0019319	hexose biosynthetic process	BP	0.00105842	0.0410022	5	PC;PCK1;GOT1;NNMT;PCK2
CCS210	GO:0050672	negative regulation of lymphocyte proliferation	BP	0.000958642	0.0410022	5	HLA-E;PRNP;IDO1;LYN;RASSF5
CCS210	GO:0032945	negative regulation of mononuclear cell proliferation	BP	0.00105842	0.0410022	5	HLA-E;PRNP;IDO1;LYN;RASSF5
CCS210	GO:0046460	neutral lipid biosynthetic process	BP	0.0010079	0.0410022	4	PCK1;PCK2;TMEM68;LPIN1
CCS210	GO:0006638	neutral lipid metabolic process	BP	0.00100766	0.0410022	6	PCK1;PCK2;TMEM68;ABHD6;LPIN1;SEL1L
CCS210	GO:0009117	nucleotide metabolic process	BP	0.00105125	0.0410022	12	STAT3;IDO1;ATP1B1;PDE4D;PC;PFKFB3;TYMP;NNMT;PCK2;HK1;OGDH;PAPSS2
CCS210	GO:0045859	regulation of protein kinase activity	BP	0.000963615	0.0410022	11	SYNPO2;PRNP;MVP;LYN;AGT;SNX9;ADARB1;PAK1;SYAP1;FERMT2;TSG101
CCS210	GO:0009743	response to carbohydrate	BP	0.00103616	0.0410022	8	EXTL3;CRH;PTGS2;LYN;PCK1;GLUL;MAP2K6;PCK2
CCS210	GO:0001659	temperature homeostasis	BP	0.000957082	0.0410022	7	STAT3;PTGS2;PTGES;MAP2K6;ABHD6;LPIN1;DECR1
CCS210	GO:0045936	negative regulation of phosphate metabolic process	BP	0.00112559	0.0426767	9	STAT3;PRNP;MVP;LYN;PDE4D;AGT;SIRT2;ADARB1;TSG101
CCS210	GO:0010563	negative regulation of phosphorus metabolic process	BP	0.00112559	0.0426767	9	STAT3;PRNP;MVP;LYN;PDE4D;AGT;SIRT2;ADARB1;TSG101
CCS210	GO:0060205	cytoplasmic vesicle lumen	CC	0.000348682	0.0429924	10	GZMB;MVP;CRH;S100P;CANT1;ECM1;COTL1;SCCPDH;ARSA;ERP44
CCS210	GO:0031983	vesicle lumen	CC	0.000357123	0.0429924	10	GZMB;MVP;CRH;S100P;CANT1;ECM1;COTL1;SCCPDH;ARSA;ERP44
CCS210	GO:0071385	cellular response to glucocorticoid stimulus	BP	0.0011588	0.0430204	4	CRH;PCK1;PCK2;ANXA1
CCS210	GO:0046395	carboxylic acid catabolic process	BP	0.00121105	0.0440427	8	IDO1;PCK1;GLUL;GOT1;PCK2;LPIN1;AUH;DECR1
CCS210	GO:0016054	organic acid catabolic process	BP	0.00121105	0.0440427	8	IDO1;PCK1;GLUL;GOT1;PCK2;LPIN1;AUH;DECR1
CCS210	GO:0006163	purine nucleotide metabolic process	BP	0.00122638	0.0441497	11	STAT3;IDO1;ATP1B1;PDE4D;PC;PFKFB3;NNMT;PCK2;HK1;OGDH;PAPSS2
CCS210	GO:0046364	monosaccharide biosynthetic process	BP	0.00128083	0.0456489	5	PC;PCK1;GOT1;NNMT;PCK2
CCS210	GO:0019933	cAMP-mediated signaling	BP	0.00132486	0.0461301	4	PDE3A;CRH;PDE4D;CREB1
CCS210	GO:0060986	endocrine hormone secretion	BP	0.00141382	0.0461301	4	CRH;AGT;RAB11FIP1;CGA
CCS210	GO:0006006	glucose metabolic process	BP	0.00137715	0.0461301	7	PGM2L1;PC;PCK1;GOT1;NNMT;PCK2;HK1
CCS210	GO:0046890	regulation of lipid biosynthetic process	BP	0.00133744	0.0461301	7	PTGS2;PCK1;FABP3;SIRT2;ABHD6;CGA;CREB1
CCS210	GO:0042326	negative regulation of phosphorylation	BP	0.00144404	0.0463654	8	PRNP;MVP;LYN;PDE4D;AGT;SIRT2;ADARB1;TSG101
CCS210	GO:0070664	negative regulation of leukocyte proliferation	BP	0.001469	0.0467456	5	HLA-E;PRNP;IDO1;LYN;RASSF5
CCS210	GO:0031334	positive regulation of protein-containing complex assembly	BP	0.00150183	0.0473673	7	BAIAP2L1;MMP1;SNX9;PLCG2;PAK1;FERMT2;MECP2
CCS210	GO:0051924	regulation of calcium ion transport	BP	0.00151676	0.0474188	8	PRNP;WFS1;CRH;PTGS2;ATP1B1;LYN;PDE4D;HOMER1
CCS210	GO:0046486	glycerolipid metabolic process	BP	0.00153803	0.0476655	10	PCK1;FABP3;GDPD1;PLCG2;PCK2;TMEM68;ABHD6;LPIN1;SEL1L;MECP2
CCS24	GO:0046394	carboxylic acid biosynthetic process	BP	1.48488e-07	0.000104747	9	CTH;MGLL;RDH10;PTGES;PLOD2;ACSS1;ACADVL;SLC1A3;MTHFD1L
CCS24	GO:0016053	organic acid biosynthetic process	BP	1.60286e-07	0.000104747	9	CTH;MGLL;RDH10;PTGES;PLOD2;ACSS1;ACADVL;SLC1A3;MTHFD1L
CCS24	GO:0006631	fatty acid metabolic process	BP	8.39248e-06	0.00365632	8	PCK1;CPT1A;AKR1C1;MGLL;PTGES;ACSS1;ACADVL;ALDH1L2
CCS24	GO:0030199	collagen fibril organization	BP	3.54022e-05	0.0115677	4	PXDN;COL14A1;COL18A1;PLOD2
CCS24	GO:0009062	fatty acid catabolic process	BP	0.000160293	0.0261879	4	PCK1;CPT1A;ACADVL;ALDH1L2
CCS24	GO:0009410	response to xenobiotic stimulus	BP	0.000147729	0.0261879	7	CPT1A;PRNP;AKR1C1;COL18A1;BPHL;POR;SLC1A3
CCS24	GO:0046395	carboxylic acid catabolic process	BP	0.000443863	0.0276252	5	PCK1;CPT1A;ACADVL;ALDH1L2;ALDH6A1
CCS24	GO:0044242	cellular lipid catabolic process	BP	0.000361017	0.0276252	5	PCK1;CPT1A;MGLL;ACADVL;ALDH1L2
CCS24	GO:0002064	epithelial cell development	BP	0.000246131	0.0276252	5	TJP1;EZR;TMOD1;COL18A1;PALLD
CCS24	GO:0016042	lipid catabolic process	BP	0.000273626	0.0276252	6	ALK;PCK1;CPT1A;MGLL;ACADVL;ALDH1L2
CCS24	GO:0072330	monocarboxylic acid biosynthetic process	BP	0.000273179	0.0276252	5	MGLL;RDH10;PTGES;ACSS1;ACADVL
CCS24	GO:0072329	monocarboxylic acid catabolic process	BP	0.000360613	0.0276252	4	PCK1;CPT1A;ACADVL;ALDH1L2
CCS24	GO:0016054	organic acid catabolic process	BP	0.000443863	0.0276252	5	PCK1;CPT1A;ACADVL;ALDH1L2;ALDH6A1
CCS24	GO:0045834	positive regulation of lipid metabolic process	BP	0.000371181	0.0276252	4	PCK1;CPT1A;CCDC3;RDH10
CCS24	GO:0019216	regulation of lipid metabolic process	BP	0.000245582	0.0276252	6	ALK;PCK1;CPT1A;CCDC3;RDH10;ACADVL
CCS24	GO:0046683	response to organophosphorus	BP	0.000404213	0.0276252	4	PCK1;EZR;AKR1C1;ITPR2
CCS24	GO:0044282	small molecule catabolic process	BP	0.000389431	0.0276252	6	PCK1;CPT1A;ACSS1;ACADVL;ALDH1L2;ALDH6A1
CCS24	GO:0003779	actin binding	MF	0.000975608	0.034338	6	EZR;TMOD1;SNTB1;MICAL2;UTRN;PALLD
CCS24	GO:0031406	carboxylic acid binding	MF	0.00143359	0.034338	4	PCK1;AKR1C1;PLOD2;SLC1A3
CCS24	GO:0052689	carboxylic ester hydrolase activity	MF	0.00167164	0.034338	4	MGLL;PON2;BPHL;APMAP
CCS24	GO:0005201	extracellular matrix structural constituent	MF	0.00092284	0.034338	4	PXDN;COL14A1;COL18A1;TGFBI
CCS24	GO:0043177	organic acid binding	MF	0.00180041	0.034338	4	PCK1;AKR1C1;PLOD2;SLC1A3
CCS24	GO:0006520	amino acid metabolic process	BP	0.000870402	0.0351423	5	CTH;PLOD2;BPHL;SLC1A3;ALDH6A1
CCS24	GO:0006633	fatty acid biosynthetic process	BP	0.000859375	0.0351423	4	MGLL;PTGES;ACSS1;ACADVL
CCS24	GO:0009636	response to toxic substance	BP	0.000641021	0.0351423	5	PXDN;NXN;PTGES;PON2;BPHL
CCS24	GO:0005884	actin filament	CC	0.000253999	0.0375918	4	EZR;TMOD1;MICAL2;PALLD
CCS24	GO:0006575	cellular modified amino acid metabolic process	BP	0.00126149	0.0422762	4	CPT1A;PLOD2;ALDH1L2;MTHFD1L
CCS24	GO:0001666	response to hypoxia	BP	0.00131359	0.0429215	5	PCK1;CPT1A;ITPR2;PLOD2;PLAT
CCS24	GO:0006066	alcohol metabolic process	BP	0.00237695	0.0468496	5	PCK1;AKR1C1;RDH10;ACSS1;ACADVL
CCS24	GO:0046942	carboxylic acid transport	BP	0.00221124	0.0468496	5	CPT1A;AKR1C1;PTGES;SLC1A3;SLC12A2
CCS24	GO:0071466	cellular response to xenobiotic stimulus	BP	0.00168484	0.0468496	4	PRNP;AKR1C1;BPHL;POR
CCS24	GO:0045229	external encapsulating structure organization	BP	0.00181073	0.0468496	5	PXDN;COL14A1;COL18A1;PLOD2;TGFBI
CCS24	GO:0030198	extracellular matrix organization	BP	0.00176472	0.0468496	5	PXDN;COL14A1;COL18A1;PLOD2;TGFBI
CCS24	GO:0043062	extracellular structure organization	BP	0.00178761	0.0468496	5	PXDN;COL14A1;COL18A1;PLOD2;TGFBI
CCS24	GO:0098739	import across plasma membrane	BP	0.00194689	0.0468496	4	SLC9A6;PRNP;SLC1A3;SLC12A2
CCS24	GO:0015849	organic acid transport	BP	0.00223825	0.0468496	5	CPT1A;AKR1C1;PTGES;SLC1A3;SLC12A2
CCS24	GO:0071805	potassium ion transmembrane transport	BP	0.00243097	0.0468496	4	SLC9A6;PRNP;SLC1A3;SLC12A2
CCS24	GO:0046890	regulation of lipid biosynthetic process	BP	0.00162339	0.0468496	4	PCK1;CCDC3;RDH10;ACADVL
CCS24	GO:0036293	response to decreased oxygen levels	BP	0.00158923	0.0468496	5	PCK1;CPT1A;ITPR2;PLOD2;PLAT
CCS24	GO:0070482	response to oxygen levels	BP	0.00223825	0.0468496	5	PCK1;CPT1A;ITPR2;PLOD2;PLAT
SUCCS1	GO:0030055	cell-substrate junction	CC	8.24702e-06	0.00134426	8	EPPK1;ANXA1;CSRP1;RRAS2;YES1;AKAP12;RALA;TES
SUCCS1	GO:0005925	focal adhesion	CC	6.44838e-05	0.00525543	7	ANXA1;CSRP1;RRAS2;YES1;AKAP12;RALA;TES
SUCCS1	GO:0045177	apical part of cell	CC	0.000129219	0.00702088	7	ENPEP;ANXA1;STC1;ATP1B1;PDE4D;HOMER1;TJP1
SUCCS1	GO:0035967	cellular response to topologically incorrect protein	BP	1.10363e-05	0.00888975	5	WFS1;CTH;NCK2;RHBDD2;OPTN
SUCCS1	GO:0034620	cellular response to unfolded protein	BP	5.53499e-06	0.00888975	5	WFS1;CTH;NCK2;RHBDD2;OPTN
SUCCS1	GO:0022409	positive regulation of cell-cell adhesion	BP	2.31686e-05	0.0124415	7	ANXA1;PCK1;NCK2;CD55;YES1;NR4A3;TJP1
SUCCS1	GO:0006986	response to unfolded protein	BP	3.30048e-05	0.0132927	5	WFS1;CTH;NCK2;RHBDD2;OPTN
SUCCS1	GO:0098791	Golgi apparatus subcompartment	CC	0.000332988	0.0135693	6	TGFBI;B4GALT1;GALNT2;ATP8A1;MAN2A1;OPTN
SUCCS1	GO:0016323	basolateral plasma membrane	CC	0.000419359	0.0136711	5	EPPK1;ANXA1;ATP1B1;B4GALT1;TJP1
SUCCS1	GO:0030968	endoplasmic reticulum unfolded protein response	BP	6.79819e-05	0.0170223	4	WFS1;CTH;NCK2;RHBDD2
SUCCS1	GO:0035966	response to topologically incorrect protein	BP	5.64337e-05	0.0170223	5	WFS1;CTH;NCK2;RHBDD2;OPTN
SUCCS1	GO:0003018	vascular process in circulatory system	BP	7.39643e-05	0.0170223	6	SLC2A3;SOD3;YES1;TJP1;ATP8A1;AKAP12
SUCCS1	GO:1903039	positive regulation of leukocyte cell-cell adhesion	BP	8.65751e-05	0.0174341	6	ANXA1;PCK1;NCK2;CD55;YES1;NR4A3
SUCCS1	GO:0009925	basal plasma membrane	CC	0.000726265	0.0197302	5	EPPK1;ANXA1;ATP1B1;B4GALT1;TJP1
SUCCS1	GO:0051117	ATPase binding	MF	6.82877e-05	0.0202131	4	WFS1;ATP1B1;PDE4D;RALA
SUCCS1	GO:0045178	basal part of cell	CC	0.000958116	0.0203595	5	EPPK1;ANXA1;ATP1B1;B4GALT1;TJP1
SUCCS1	GO:0030667	secretory granule membrane	CC	0.000999238	0.0203595	5	SLC2A3;PAM;B4GALT1;CD55;ATP8A1
SUCCS1	GO:0005516	calmodulin binding	MF	0.00204211	0.0387042	4	WFS1;CTH;TJP1;AKAP12
SUCCS1	GO:0030246	carbohydrate binding	MF	0.000801068	0.0387042	5	SLC2A3;PAM;GALNT2;MAN2A1;GALNT7
SUCCS1	GO:0016757	glycosyltransferase activity	MF	0.00516541	0.0417887	4	B4GALT1;GALNT2;UPP1;GALNT7
SUCCS1	GO:0045785	positive regulation of cell adhesion	BP	0.00027432	0.0468374	7	ANXA1;PCK1;NCK2;CD55;YES1;NR4A3;TJP1
SUCCS1	GO:0016324	apical plasma membrane	CC	0.00289611	0.0471784	5	ENPEP;ANXA1;STC1;ATP1B1;PDE4D
SUCCS1	GO:0005765	lysosomal membrane	CC	0.00427298	0.0471784	5	ENPEP;ABHD6;B4GALT1;ATP8A1;UBA52
SUCCS1	GO:0098852	lytic vacuole membrane	CC	0.00427298	0.0471784	5	ENPEP;ABHD6;B4GALT1;ATP8A1;UBA52
SUCCS1	GO:0030133	transport vesicle	CC	0.00452024	0.0471784	5	MYOF;WFS1;PAM;CD55;ATP8A1
SUCCS1	GO:0030658	transport vesicle membrane	CC	0.00321202	0.0471784	4	MYOF;WFS1;PAM;ATP8A1
SUCCS1	GO:0002696	positive regulation of leukocyte activation	BP	0.000367854	0.0477904	6	ANXA1;PCK1;NCK2;CD55;YES1;NR4A3
