## Supplementary Table 4 for "EWSR1::ATF1 hyperactivation via TRIM11 depletion triggers lethal metabolic rewiring in clear cell sarcoma"

### Sheet: Sheet1
Patient_ID	PFS_days	PFS_event	OS_days	OS_event	PCK1_TPM
CCS008			1851	1	0.795061
CCS014			639	1	3.47802
CCS032			194	1	15.318
CCS007			219	1	71.1909
CCS006			165	1	0.0973775
CCS085	1060	0	1060	0	0.137478
CCS004	4268	0	4268	0	0.509544
CCS017	259	1	394	1	0.770043
CCS084	218	1	421	1	4.83801
CCS083			331	1	2.98664
CCS009	532	1	1242	1	0.0552855
CCS002	2394	1	6288	0	0.101505
CCS082	1916	0	1916	0	0.394453
CCS003	589	1	800	1	9.76304
CCS022			69	1	143.372
CCS012	1416	1	1551	1	1.5894
CCS098	8823	1	9368	1	0.160611
CCS015	1704	1	2267	1	0.0641943
CCS010	1468	1	1676	1	0.745474
CCS081	253	1	303	1	79.835
CCS005	2459	1	5360	1	0.132497
CCS100	1282	0	1282	0	0
CCS020	172	1	476	1	1.10433
CCS072			80	1	59.9983
CCS016	932	1	1098	1	4.67051
CCS087	585	1	1523	1	18.5353
CCS011	119	1	514	1	3.38855
CCS018			572	1	29.3461
CCS086			604	1	513.65
