## Supplementary Table 5 for "EWSR1::ATF1 hyperactivation via TRIM11 depletion triggers lethal metabolic rewiring in clear cell sarcoma"

### Sheet: gene_correlation
Patient_ID	PCK1_TPM	SNAI1_TPM	MTSS1_TPM
CCS008	0.795	7.847	23.363
CCS014	3.478	14.559	62.826
CCS032	15.318	5.956	11.278
CCS007	71.191	11.911	35.382
CCS006	0.097	2.804	54.322
CCS085	0.137	4.572	79.487
CCS004	0.51	1.717	79.712
CCS017	0.77	10.773	26.03
CCS084	4.838	6.544	25.046
CCS083	2.987	5.159	11.273
CCS009	0.055	3.838	153.838
CCS002	0.102	3.482	135.772
CCS082	0.394	4.66	98.057
CCS003	9.763	9.646	88.673
CCS022	143.372	30.028	12.133
CCS012	1.589	10.338	67.09
CCS098	0.161	2.773	83.795
CCS015	0.064	2.163	324.858
CCS010	0.745	8.196	43.669
CCS081	79.835	5.6	5.794
CCS005	0.132	1.275	80.598
CCS100	0	6.608	95.445
CCS020	1.104	3.651	30.096
CCS072	59.998	7.443	44.151
CCS016	4.671	9.201	85.619
CCS087	18.535	32.184	20.597
CCS011	3.389	10.098	28.035
CCS018	29.346	44.501	8.491
CCS086	513.65	5.608	1.333

### Sheet: pathway_correlation
Pathway_set	Pathway	Spearman_rho	P_value	FDR
GO_BP	Trophoblast Giant Cell Differentiation	0.847291	6.74383e-09	2.33337e-05
GO_BP	Cell Differentiation Involved in Embryonic Placenta Development	0.772906	8.92351e-07	0.00154377
GO_BP	Negative Regulation of Meiotic Cell Cycle	0.753202	2.41476e-06	0.00334203
GO_MF	Single Stranded Dna Exodeoxyribonuclease Activity	0.810345	9.96189e-08	0.000229788
GO_MF	Protein Serine Threonine Tyrosine Kinase Activity	0.705911	1.88511e-05	0.013045
GO_MF	Transcription Corepressor Binding	0.645813	0.0001545	0.0205604
GO_CC	Nuclear Lamina	0.667488	7.638e-05	0.0191857
GO_CC	Intercellular Bridge	0.663054	8.8622e-05	0.0191857
GO_CC	SWI/SNF Complex	0.638916	0.000191158	0.0227596
Hallmark	Spermatogenesis	0.608867	0.000456542	0.0228271
Hallmark	G2M Checkpoint	0.561576	0.00152521	0.0381303
Hallmark	Mitotic Spindle	0.524138	0.00351736	0.0453802

### Sheet: GO_BP_GSVAscores
Pathway	CCS008	CCS014	CCS032	CCS007	CCS006	CCS085	CCS004	CCS017	CCS084	CCS083	CCS009	CCS002	CCS082	CCS003	CCS022	CCS012	CCS098	CCS015	CCS010	CCS081	CCS005	CCS100	CCS020	CCS072	CCS016	CCS087	CCS011	CCS018	CCS086
GOBP_TROPHOBLAST_GIANT_CELL_DIFFERENTIATION	0.104091	0.184317	0.294606	0.32566	-0.0631128	-0.206525	-0.385934	0.129554	0.195614	-0.254969	-0.447339	-0.631661	-0.156089	-0.431631	0.466685	-0.124409	-0.130227	-0.59872	0.0545946	0.446567	-0.457418	-0.267848	0.0399797	0.219683	0.353085	0.174735	0.0342753	0.375018	0.342214
GOBP_CELL_DIFFERENTIATION_INVOLVED_IN_EMBRYONIC_PLACENTA_DEVELOPMENT	0.0115997	0.0972264	0.388005	0.093213	0.0441973	-0.321963	-0.153463	-0.10755	0.226124	-0.249631	-0.353703	-0.474236	-0.224498	-0.25137	0.292631	-0.0661872	-0.110574	-0.524117	-0.0519571	0.356421	-0.35567	-0.155257	0.0973279	0.0371211	0.436623	0.126707	0.00858201	0.30418	0.260263
GOBP_NEGATIVE_REGULATION_OF_MEIOTIC_CELL_CYCLE	-0.425035	0.0223704	0.190374	0.477633	-0.0335354	-0.236205	-0.153366	0.268988	0.225525	-0.00494172	-0.212337	-0.473531	-0.469384	-0.279719	0.300117	-0.443103	-0.148144	-0.473351	-0.17305	0.354524	-0.179772	-0.267694	-0.148354	0.220315	0.175087	0.237872	0.375745	0.469682	0.332412

### Sheet: GO_MF_GSVAscores
Pathway	CCS008	CCS014	CCS032	CCS007	CCS006	CCS085	CCS004	CCS017	CCS084	CCS083	CCS009	CCS002	CCS082	CCS003	CCS022	CCS012	CCS098	CCS015	CCS010	CCS081	CCS005	CCS100	CCS020	CCS072	CCS016	CCS087	CCS011	CCS018	CCS086
GOMF_SINGLE_STRANDED_DNA_EXODEOXYRIBONUCLEASE_ACTIVITY	-0.528454	0.0501946	0.30959	0.26898	-0.373558	-0.242393	-0.0138735	0.046074	-0.195322	0.0861629	-0.194861	-0.778366	-0.604658	0.139516	0.114334	-0.411114	-0.570117	-0.0337576	-0.0724362	0.407289	-0.380661	-0.182571	-0.0643647	0.422479	0.10992	0.268748	0.343381	0.516708	0.209658
GOMF_PROTEIN_SERINE_THREONINE_TYROSINE_KINASE_ACTIVITY	-0.224982	0.097131	0.0535576	0.441503	-0.0967174	-0.390741	-0.0340532	-0.0936368	-0.0412204	-0.00649468	-0.00923858	-0.134062	-0.39066	-0.279147	0.224655	-0.27964	-0.213016	-0.132429	-0.223416	0.0717133	-0.383442	-0.454576	-0.0536268	0.105884	0.400308	-0.0824854	0.31521	0.193703	0.152814
GOMF_TRANSCRIPTION_COREPRESSOR_BINDING	-0.0886128	-0.0711265	-0.0664402	0.346234	-0.197859	-0.241598	-0.150432	0.101506	-0.211457	-0.160276	0.0590565	-0.338514	-0.0860329	-0.0634582	-0.00439087	-0.0521031	-0.323372	-0.260077	-0.0385522	0.0200901	-0.366833	-0.373658	-0.211088	0.383021	0.28272	0.193087	0.159002	0.24053	-0.0405727

### Sheet: GO_CC_GSVAscores
Pathway	CCS008	CCS014	CCS032	CCS007	CCS006	CCS085	CCS004	CCS017	CCS084	CCS083	CCS009	CCS002	CCS082	CCS003	CCS022	CCS012	CCS098	CCS015	CCS010	CCS081	CCS005	CCS100	CCS020	CCS072	CCS016	CCS087	CCS011	CCS018	CCS086
GOCC_NUCLEAR_LAMINA	-0.509733	-0.329731	0.240791	0.558256	-0.181139	-0.31738	-0.00327148	0.33421	-0.164152	-0.0139334	-0.349626	-0.48049	-0.483506	-0.575004	0.499813	-0.341738	-0.477159	-0.547677	0.121285	0.387089	-0.467633	-0.294832	-0.0709496	0.296163	-0.059022	0.409158	0.375439	0.515632	0.0562782
GOCC_INTERCELLULAR_BRIDGE	-0.340342	0.0482103	-0.0294441	0.334735	-0.152283	-0.299675	-0.0420183	-0.0210556	0.158675	-0.00483211	-0.103585	-0.320891	-0.340937	-0.320957	0.216825	-0.144075	-0.158562	-0.346924	-0.0995951	0.0531679	-0.223486	-0.0675208	-0.00350477	-0.0215512	-0.144511	0.268899	0.1845	0.27732	-0.0810467
GOCC_SWI_SNF_COMPLEX	0.0436295	0.119002	0.22486	0.505987	-0.124427	-0.437792	-0.301728	0.0453416	-0.146708	0.0991973	-0.342819	-0.244414	-0.342843	-0.482911	-0.159652	0.104234	-0.262713	-0.279759	0.176856	0.432771	-0.536838	-0.435803	-0.253327	0.396671	0.242141	0.145584	0.360208	0.0922886	0.044194

### Sheet: Hallmark_GSVAscores
Pathway	CCS008	CCS014	CCS032	CCS007	CCS006	CCS085	CCS004	CCS017	CCS084	CCS083	CCS009	CCS002	CCS082	CCS003	CCS022	CCS012	CCS098	CCS015	CCS010	CCS081	CCS005	CCS100	CCS020	CCS072	CCS016	CCS087	CCS011	CCS018	CCS086
HALLMARK_SPERMATOGENESIS	-0.135813	-0.0637824	0.146413	0.145428	0.0428609	0.0657163	-0.111719	-0.0678391	0.0792911	-0.00065253	-0.209101	-0.258172	-0.317599	-0.351583	0.0589715	-0.140747	0.0403841	-0.14344	-0.0772755	0.149774	-0.174456	-0.0933347	-0.0557533	0.00982734	-0.0871735	0.049728	0.200294	0.111471	0.120976
HALLMARK_G2M_CHECKPOINT	-0.405595	-0.11964	0.537951	0.422145	0.30299	0.0153048	-0.528954	0.350139	0.0673373	0.194207	-0.121875	-0.455444	-0.615984	-0.625712	0.278971	-0.488853	0.0275024	-0.253207	0.155809	0.552405	-0.477066	-0.5606	-0.426612	0.288182	-0.0930736	0.293366	0.468013	0.0987936	0.523645
HALLMARK_MITOTIC_SPINDLE	-0.171258	0.00214231	0.366707	0.498827	-0.0050726	-0.279943	0.0291861	0.314397	0.183719	-0.103218	0.047144	-0.42136	-0.512858	-0.383038	0.197031	-0.406808	-0.334677	-0.177991	0.179563	0.0318521	-0.349135	-0.356819	-0.279144	-0.00515003	0.19489	0.173648	0.298658	-0.164428	0.230258
